# Phenotypic and spatial heterogeneity of brain myeloid cells after stroke is associated with cell ontogeny, tissue damage, and brain connectivity

**DOI:** 10.1101/2023.03.17.532588

**Authors:** Anirudh Patir, Jack Barrington, Stefan Szymkowiak, Dana Straus, Alessio Alfieri, Lucas Lefevre, Neil C Henderson, Karen Horsburgh, Prakash Ramachandran, Barry W McColl

**Author notes:** Authors contributed equally (Anirudh Patir, Jack Barrington).

## Abstract

Acute stroke causes substantial mortality and morbidity and provokes extensive changes to myeloid immune cell populations in the brain that may be targets for limiting brain damage and enhancing brain repair. The most effective immunomodulatory approaches will require precise manipulation of discrete myeloid cell phenotypes in time and space to avoid harmful effects of indiscriminate neuroimmune perturbation. We sought to define how stroke alters the composition and phenotypes of mononuclear myeloid cells with particular attention to how cell ontogeny and spatial organisation combine to expand myeloid cell diversity across the brain after stroke. Multiple reactive microglial states and dual monocyte-derived populations contributed to an extensive repertoire of myeloid cells in post-stroke brain. We identified important overlap and distinctions among different cell types and states that involved ontogeny- and spatial-related properties. Notably, brain connectivity with infarcted tissue underpinned the pattern of local and remote altered cell accumulation and reactivity. Our discoveries suggest a global but anatomically-governed brain myeloid cell response to stroke that comprises diverse phenotypes arising through intrinsic cell ontogeny factors interacting with exposure to spatially-organised brain damage and neuroaxonal cues.
