## Supplementary material for "Phenotypic and spatial heterogeneity of brain myeloid cells after stroke is associated with cell ontogeny, tissue damage, and brain connectivity": Table S2

### Sheet: Sheet1
Cluster #	Cell type/state annotation	Cell type descriptor	Top 5 DEGs vs all other cells
ALL-1	MG_HOM	Homeostatic microglia	P2ry12	Rhob	P2ry13	Gpr34	Adrb2
ALL-2	MG_HOM	Homeostatic microglia	Selenop	Ldhb	Ctsf	Ltc4s	Lag3
ALL-3	MG_HOM/TRANS	Cd9-enriched transitioning microglia	Cd9	Serpine2	Gnas	Sdf2l1	Ctsz
ALL-4	MG_IFNR	Microglia enriched for type 1 interferon, interferon-stimulated genes	Ccl12	Ifit3	Isg15	Bst2	Stat1
ALL-5	MG_DAML	Microglia enriched for disease-associated microglia (DAM)-like genes	Spp1	Hmox1	Apoe	Mt1	Cd63
ALL-6	Mo_MoDC	Monocyte-derived dendritic cells	Cd74	H2-Eb1	H2-Aa	Ifitm1	H2-Ab1
ALL-7	Mo_TRANS	Transitioning monocytes	Tgfbi	Lyz2	Ccr2	Apoe	Ifitm3
ALL-8	Mo_6CHI	Ly6Chi monocytes	Chil3	Lyz2	S100a6	Vim	Crip1
ALL-9	MG_CHEM	Microglia enriched for CCL class chemokine genes	Lpl	Ccl6	Ccl4	Cd9	Ccl3
ALL-10	MG_CHEM	Microglia enriched for CCL class chemokine genes	Ccl4	Ccl3	Cd83	Atf3	Cd9
ALL-11	Mo_MDM	Monocyte-derived macrophages	Fabp5	Gpnmb	Lgals3	Plin2	Apoe
ALL-12	MG_CYCL	Microglia in cell cycle	Stmn1	Arl6ip1	Tubb4b	H2afz	Mki67
ALL-13	T	CD4 and CD8 T cells	Trbc2	Ms4a4b	Ccl5	Trbc1	Cd3d
ALL-14	MG_CYCL	Microglia in cell cycle	Top2a	Mki67	Stmn1	Pclaf	Tubb5
ALL-15	Mo_PATR	Patrolling Ly6Clo monocytes	Pglyrp1	Cybb	Klf2	Itgal	Gpx1
ALL-16	MG_CYCL	Microglia in cell cycle	Top2a	Mki67	Cenpf	Stmn1	Ube2c
ALL-17	MG_CYCL/DAML	Microglia in cell cycle and enriched for DAM-like genes	Spp1	Stmn1	Hmox1	Pclaf	Tuba1b
ALL-18	NK	NK cells	Gzma	Ms4a4b	Klrk1	Il2rb	Tmsb10
ALL-19	DC_MigDC	Migratory dendricitc cells	Ccr7	Fabp5	Traf1	Tmem123	Lsp1
ALL-20	BAM/PVM	Perivascular macrophages / CNS border macrophages	Mrc1	Pf4	Apoe	Folr2	Lyve1
ALL-21	DC_cDC	Conventional dendritic cells	H2-Ab1	Cd74	Id2	Plbd1	Tmsb10
ALL-22	B	B cells	Ly6a	Cox6a2	Rnase6	Ccr9	Bst2
