## Supplementary material for "Phenotypic and spatial heterogeneity of brain myeloid cells after stroke is associated with cell ontogeny, tissue damage, and brain connectivity": Table S3

### Sheet: Sheet1
Cluster #	Cell type/state annotation	Cell type descriptor	Top 5 DEGs vs all other microglial cells
cMG1	MG_HOM	Homeostatic microglia	Cepbd	P2ry12	Gpr34	Hexb	Cst3
cMG2	MG_HOM	Homeostatic microglia	Cd9	P2ry12	Gpr34	Hexb	Cst3
cMG3	MG_HOM	Homeostatic microglia	Lst1	Cst3	P2ry12	Gpr34	Hexb
cMG4	MG_TRANS	Transitioning microglia	Ifi27l2a	Cd52	Rpl41	Rpl10a	Rpsa
cMG5	MG_IFNR	Interferon response pathway-enriched microglia	Ifitm3	Ifit3	Isg15	Ifi27l2a	Bst2
cMG6	MG_HOM	Homeostatic microglia	Cepbd	P2ry12	Gpr34	Hexb	Cst3
cMG7	MG_DAML	DAM/ARM-like microglia	Spp1	Hmox1	Apoe	Ftl1	Fabp5
cMG8	MG_LPL	Microglia enriched for Lpl expression	Lpl	Ccl6	Ccl4	Cd74	Cd52
cMG9	MG_TRANS	Transitioning microglia with minor DAM/ARM-like features	Apoe	Cd74	Ms4a6c	Lyz2	Ifi27l2a
cMG10	MG_CHEM	Microglia enriched for CCL class chemokine expression	Ccl4	Ccl3	Cd83	Atf3	Ccl2
cMG11	MG_HOM/CYCL	Cycling (S phase) microglia with high homeostatic gene expression	Cd9	Mcm3	Mcm4	Mcm6	Ptma
cMG12	MG_CYCL	Cycling (G2M phase) microglia	Stmn1	Tubb4b	H2afz	Arl6ip1	Hmgb2
cMG13	MG_CYCL	Cycling (S phase) microglia	Atad2	Mcm6	Stmn1	Mcm3	Pcna
cMG14	MG_CYCL	Cycling (S/G2M phase) microglia	Stmn1	Pclaf	Tubb5	H2afz	Hjurp
cMG15	MG_CYCL	Cycling (G2M phase) microglia	Cenpf	Hmgb2	Ube2c	Stmn1	Cenpa
cMG16	MG_CYCL/DAML	Cycling microglia with DAM/ARM-like features	Spp1	Stmn1	Plin2	H2afz	Ftl1
