## Supplementary material for "Phenotypic and spatial heterogeneity of brain myeloid cells after stroke is associated with cell ontogeny, tissue damage, and brain connectivity": Table S7

### Sheet: Sheet1
Reference details	Condition	Clusters compared (names or numbers)
Hammond et al., Immunity 2019	Ageing	OA2, OA3
Keren-Shaul et al., Cell 2017	Amyloidosis	DAM AD, DAM ALS
Mathys et al., Cell Rep 2017	CK-p25 neurodegeneration	C3, C6, C7
Milich et al., J Exp Med 2021	Spinal cord injury	Dividing, Homeostatic, Inflammatory, Migrating
Nugent et al., Neuron 2020	De/remyelination	C4, C8
Sala Frigerio et al., Cell Rep 2019	Amyloidosis	ARM, IRM, TRM
Sousa et al., EMBO Rep 2018	Endotoxin (systemic)	main LPS, subset LPS
Tay et al., Acta Neuropathol Commun 2018	Axotomy	DAM_Tail
