## Supplementary material for "Phenotypic and spatial heterogeneity of brain myeloid cells after stroke is associated with cell ontogeny, tissue damage, and brain connectivity": Table S10

### Sheet: Sheet1
Cluster #	Cell type/state annotation	Cell type descriptor	Top 5 DEGs vs all other non-microglial cells
cNMG1	Mo_MoDC	Mononcyte-derived dendritic cell (MoDC)	Ifitm1	H2-Eb1	H2-Ab1	Klrd1	H2-Aa
cNMG2	Mo_MDM	Monocyte-derived macrophage (MDM)	Spp1	Gpnmb	Fabp5	Ctsb	Ctsd
cNMG3	Mo_TRANS/MDM	Transitioning monocyte/MDM (enriched for matrix adhesion genes)	F10	Fn1	Tgfbi	Tmem37	C5ar1
cNMG4	Mo_6CHI	Ly6c2+Sell+ "inflammatory" monocyte	Hp	Vcan	Ly6c2	Sell	Ifitm6
cNMG5	Mo_PATR	Ly6c2-Itgal+ "patrolling" monocyte	Pglyrp1	Ear2	Klf2	Itgal	Ace
cNMG6	Mo_TRANS	Transitioning monocyte (enriched for type 1 ISG expression)	Isg15	Slfn1	Irf7	Ms4a4c	Ifi47
cNMG7	Mo_TRANS	Transitioning monocyte	Ctsc	Gm5150	Ap2a2	Sfxn5	Ccr2
cNMG8	DC_MigDC	Migratory dendritic cell	Fscn1	Traf1	Tbc1d4	Tmem123	Il4i1
cNMG9	BAM_PVM	Perivascular macrophage (PVM)	Mrc1	Fcrls	C1qa	Ccl12	Gas6
cNMG10	Mo_TRANS/MoDC	Transitioning monocyte/MoDC (enriched for type 1 ISG and MHC-II genes)	Ifit3	Isg15	Ifit3b	Ifit2	Irf7
cNMG11	DC_cDC	Conventional dendritic cell	Ifi205	Id2	Irf8	Snx22	Naaa
cNMG12	BAM_CPM	Choroid plexus macrophage (CPM)	C1qa	Sesn1	Trim47	Arvcf	Axl
